# Genome-enabled inference of functional genetic variants in the face, brain and behavior

**DOI:** 10.1101/2020.10.12.336453

**Authors:** Chinar Patil, Jonathan B. Sylvester, Kawther Abdilleh, Michael W. Norsworthy, Karen Pottin, Milan Malinsky, Ryan F. Bloomquist, Zachary V. Johnson, Patrick T. McGrath, Jeffrey T. Streelman

## Abstract

Lake Malawi cichlid fishes exhibit extensive divergence in form and function among closely related species separated by a relatively small number of genetic changes. During the past million years, hundreds of species have diversified along an ecological axis in rock vs. sand habitats. We compared the genomes of rock- and sand-dwelling species and asked which genetic variants in which genes differed among the groups. We found that 96% of differentiated variants reside in non-coding sequence but these non-coding diverged variants are evolutionarily conserved. The majority of divergent coding variants are missense and/or loss of function. Regions near differentiated variants are enriched for craniofacial, neural and behavioral functional categories. To follow up experimentally, we used rock- vs. sand-species and their hybrids to (i) clarify the push-pull roles of BMP signaling and *irx1b* in the specification of forebrain territories during gastrulation and (ii) reveal striking context-dependent brain gene expression during adult social behavior. Our results suggest compelling ties between early brain development and adult behavior and highlight the promise of evolutionary reverse genetics – the identification of functional variants from genome sequencing in natural populations.
