## Supplementary Table 1 Species and seq characteristics for "Genome-enabled inference of functional genetic variants in the face, brain and behavior"

### Sheet: All Species
Species	Habitat	Sample Source	Accession number	UMD2a_map_percent	UMD2a_meancov	UMD1_map_percent	UMD1_meancov
Metriaclima zebra	Rock	Lab bred	SRR6322515	97.5	42.628	96.81	46.68
Labeotropheus trewavasae	Rock	Streelman Finclip #2238	SRR6314224	98.23	14.89	97.53	16.42
Labeotropheus fuelleborni	Rock	Lab bred	SRR6314225	97.78	27.024	97.09	29.79
Cynotilapia afra	Rock	Lab bred	SRR6314226	98.89	23.8827	98.24	26.33
Cyathochromis obliquidens	Rock	Streelman Finclip #2368	SRR6314227	98.52	13.95	97.82	15.38
Metriaclima patricki	Rock	Lab bred	SRR6314228	97.78	37.41	97.2	41.21
Petrotilapia ‘chitimba’	Rock	Lab bred	SRR6314229	95.04	27.82	94.2	30.6
Genyochromis mento	Rock	Streelman Finclip #2170	SRR6314230	91.77	8.83	91.1	9.74
Mchenga conophorus	Sand	Lab bred	SRR5438125	98.39	35.4424	97.7	39.05
Ctenopharynx nitidus	Sand	Martin Genner [#17]	SRR5438124	97.21	30.22	96.39	33.26
Copadichromis likomae	Sand	Martin Genner [#52]	SRR5438110	96.72	27.056	96.08	29.83
Copadichromis sp. “mloto goldcrest" sensu Konings	Sand	Lab bred	SRR5438123	99.2	21.68	98.57	23.93
Tramitichromis "chembe"	Sand	Ryan York	SRR5438109	87.84	16.5044	87.28	18.2
Taeniolethrinops furcicauda	Sand	Martin Genner [#25]	SRR5438122	87.54	15.477	86.96	17.07
Tramitichromis intermedius	Sand	Lab bred	SRR5438118	97.81	35.6	97.04	39.29
Copadichromis virginalis "yellow blaze nkanda"	Sand	Lab bred	SRR5438119	97.96	34.54	97.28	38.07
Fossochromis rostratus	Sand	Streelman finclip stock [2549]	SRR5438116	97.32	28.95	96.77	31.97
Aulonocara baenschi	Sand	Lab Bred	SRR5438115	89.31	28.0406	88.71	30.91
Dimidiochromis compressiceps	Sand	Lab Bred	SRR5438114	95.78	24.615	95.18	27.16
Mylochromis sphaerodon	Sand	Lab Bred	SRR5438113	97.37	24.6296	96.6	27.12
Nimbochromis polystigma	Sand	Ryan York	SRR5438113	81.57	16.77	81.06	18.49
Dimidiochromis kiwinge	Sand	Streelman finclip stock [2384]	SRR5438112	96.46	16.33	95.93	18.03
