## Supplementary Table 5 Samples for RNA seq for "Genome-enabled inference of functional genetic variants in the face, brain and behavior"

### Sheet: Sheet1
Socially Rock F1 Hybrid Males	Socially Sand F1 Hybrid Males	Socially Lone F1 Hybrid Males
Metriaclima zebra ♂ X Tramitichromis intermedius ♀	Metriaclima zebra ♂ X Tramitichromis intermedius ♀	Metriaclima zebra ♂ X Mchenga conophoros ♀
Petrotilapia nigra ♂ X Aulonacara baenschi ♀	Petrotilapia nigra ♂ X Aulonacara baenschi ♀	Labeotropheus feulleborni ♂ X Mchenga conophoros ♀
Petrotilapia nigra ♂ X Mchenga conophoros ♀	Petrotilapia nigra male ♂ X Mchenga conophoros ♀
Labeotropheus feulleborni ♂ X Mchenga conophoros ♀	Labeotropheus feulleborni ♂ X Mchenga conophoros ♀
